# Single-cell profiling resolves gain- and loss-of-function mechanisms in *CASR* to advance mechanism-aware variant classification

**DOI:** 10.64898/2026.09.26.754690

**Authors:** Samskruthi Reddy Padigepati, David Stafford, Yuya Kobayashi, Christopher A. Tan, Joseph Kim, Yunyun Jiang, Karen Ouyang, Jason Reuter, Alix M.B. Lacoste

## Abstract

Multiplexed assays of variant effect (MAVEs) and computational methods have advanced variant classification but have struggled to distinguish the molecular mechanism of variants with sufficient accuracy, limiting utility for multi-mechanism genes. Here, we coupled single-cell RNA-seq profiling with supervised machine learning to predict the mechanism of variants in *CASR*, a gene in which gain of function (GOF) variants cause hypocalcemia and loss of function (LOF) variants cause hypercalcemia. We engineered endogenous *CASR*-depleted HEK293 cells to express a single exogenous variant copy, measured their transcriptional profiles at single-cell resolution, trained a multi-class machine learning model on 96 expert-annotated variants (25 benign, 35 LOF, 36 GOF), and predicted mechanism for 157 variants of uncertain significance, of which 16 were predicted GOF and 54 LOF. The model showed high performance (macro F1 0.98, overall accuracy 0.98), and its predictions were corroborated by clinical phenotype and serum calcium measurements across more than 300,000 patients in a commercial genetic testing database. These results highlight the effectiveness of using molecular mechanism annotations with scRNA-seq to train models that distinguish molecular mechanisms of pathogenicity. The approach has immediate relevance for clinical variant classification and establishes a foundation for mechanism-guided clinical management in disorders with mechanism-dependent interventions, with potential application to other multi-mechanism genes.
