## Supplementary material for "Single-cell profiling resolves gain- and loss-of-function mechanisms in *CASR* to advance mechanism-aware variant classification": Table S2. Model Predictions

### Sheet: Sheet1
HGVS.c	HGVS.p	Benign.prob	GOF.prob	LOF.prob	Label	mechanism.prediction	bin
c.2237C>T	p.Ala746Val	0.76954	0.0220596	0.2084	Benign	Benign	NPV95
c.2503G>A	p.Ala835Thr	2.12902e-05	0.99778	0.00219886	GOF	GOF	PPV95
c.2519C>T	p.Ala840Val	0.145449	0.782202	0.0723483	GOF	GOF	PPV95
c.2530G>A	p.Ala844Thr	0.0809823	0.872637	0.0463809	GOF	GOF	PPV95
c.2956G>T	p.Ala986Ser	0.80701	0.0191078	0.173882	Benign	Benign	NPV95
c.386G>A	p.Cys129Tyr	0.00270962	0.993682	0.00360875	GOF	GOF	PPV95
c.1744T>A	p.Cys582Ser	0.0120962	0.000976965	0.986927	LOF	LOF	PPV95
c.1745G>C	p.Cys582Ser	0.0120962	0.000976965	0.986927	LOF	LOF	PPV95
c.1745G>A	p.Cys582Tyr	0.0320054	0.00122467	0.96677	LOF	LOF	PPV95
c.1983C>A	p.Cys661*	0.0344276	0.00179314	0.963779	LOF	LOF	PPV95
c.377A>T	p.Asp126Val	0.00183398	0.99574	0.00242644	GOF	GOF	PPV95
c.1192G>A	p.Asp398Asn	0.81546	0.0568335	0.127706	Benign	Benign	NPV95
c.1297G>C	p.Asp433His	0.553508	0.0155383	0.430954	Benign	Benign	NPV95
c.380A>C	p.Glu127Ala	0.183588	0.754788	0.0616236	GOF	GOF	PPV95
c.379G>A	p.Glu127Lys	1.23381e-06	0.999447	0.000551601	GOF	GOF	PPV95
c.682G>C	p.Glu228Gln	0.0179579	0.972878	0.00916387	GOF	GOF	PPV95
c.721G>A	p.Glu241Lys	1.52809e-08	0.999938	6.17641e-05	GOF	GOF	PPV95
c.748G>A	p.Glu250Lys	0.852454	0.0359959	0.11155	Benign	Benign	NPV95
c.1810G>A	p.Glu604Lys	0.00262528	0.987535	0.00983935	GOF	GOF	PPV95
c.2265G>T	p.Glu755Asp	0.865481	0.0333216	0.101198	Benign	Benign	NPV95
c.2265G>C	p.Glu755Asp	0.865481	0.0333216	0.101198	Benign	Benign	NPV95
c.2269G>A	p.Glu757Lys	0.00221284	0.993864	0.00392332	GOF	GOF	PPV95
c.2299G>A	p.Glu767Lys	6.28515e-06	0.998756	0.00123756	GOF	GOF	PPV95
c.2511G>T	p.Glu837Asp	1.15971e-06	0.99946	0.000538627	GOF	GOF	PPV95
c.2511G>C	p.Glu837Asp	1.15971e-06	0.99946	0.000538627	GOF	GOF	PPV95
c.2824G>A	p.Glu942Lys	0.874335	0.046525	0.0791395	Benign	Benign	NPV95
c.382T>C	p.Phe128Leu	0.00029275	0.99106	0.0086474	GOF	GOF	PPV95
c.384C>A	p.Phe128Leu	0.00029275	0.99106	0.0086474	GOF	GOF	PPV95
c.384C>G	p.Phe128Leu	0.00029275	0.99106	0.0086474	GOF	GOF	PPV95
c.1835T>C	p.Phe612Ser	3.12902e-06	0.99913	0.000867142	GOF	GOF	PPV95
c.2363T>G	p.Phe788Cys	1.90979e-05	0.997823	0.00215806	GOF	GOF	PPV95
c.2417T>C	p.Phe806Ser	0.261738	0.67186	0.0664013	GOF	GOF	PPV95
c.2495T>C	p.Phe832Ser	0.00692161	0.984584	0.00849467	GOF	GOF	PPV95
c.2641T>C	p.Phe881Leu	0.296726	0.002124	0.70115	LOF	LOF	PPV95
c.2643C>A	p.Phe881Leu	0.296726	0.002124	0.70115	LOF	LOF	PPV95
c.2643C>G	p.Phe881Leu	0.296726	0.002124	0.70115	LOF	LOF	PPV95
c.428G>A	p.Gly143Glu	0.204226	0.023399	0.772375	LOF	LOF	PPV95
c.427G>A	p.Gly143Arg	0.12043	0.0110654	0.868505	LOF	LOF	PPV95
c.427G>C	p.Gly143Arg	0.12043	0.0110654	0.868505	LOF	LOF	PPV95
c.1525G>A	p.Gly509Arg	0.0983147	0.00962924	0.892056	LOF	LOF	PPV95
c.1525G>C	p.Gly509Arg	0.0983147	0.00962924	0.892056	LOF	LOF	PPV95
c.1670G>A	p.Gly557Glu	0.0656688	0.00598096	0.92835	LOF	LOF	PPV95
c.2303G>T	p.Gly768Val	0.820197	0.145339	0.0344639	LOF	Benign	NPV95
c.3091G>A	p.Gly1031Ser	0.819133	0.135919	0.0449478	Benign	Benign	NPV95
c.1285C>T	p.His429Tyr	0.808188	0.0364199	0.155392	Benign	Benign	NPV95
c.416T>C	p.Ile139Thr	0.0099995	0.979263	0.0107372	GOF	GOF	PPV95
c.776T>C	p.Ile259Thr	0.316659	0.0183817	0.664959	Benign	LOF	PPV95
c.2356A>G	p.Ile786Val	0.894246	0.0482416	0.0575121	Benign	Benign	NPV95
c.1008G>T	p.Lys336Asn	0.891767	0.0644717	0.0437615	Benign	Benign	NPV95
c.1008G>C	p.Lys336Asn	0.891767	0.0644717	0.0437615	Benign	Benign	NPV95
c.367T>A	p.Leu123Met	0.065618	0.895716	0.0386661	GOF	GOF	PPV95
c.374T>C	p.Leu125Pro	0.0023311	0.995424	0.00224461	GOF	GOF	PPV95
c.517C>T	p.Leu173Phe	0.00936593	0.985023	0.00561058	GOF	GOF	PPV95
c.2431A>G	p.Met811Val	0.0517376	0.923434	0.0248281	GOF	GOF	PPV95
c.354C>A	p.Asn118Lys	1.09578e-05	0.998329	0.00165972	GOF	GOF	PPV95
c.354C>G	p.Asn118Lys	1.09578e-05	0.998329	0.00165972	GOF	GOF	PPV95
c.372C>A	p.Asn124Lys	0.0220701	0.965378	0.0125522	GOF	GOF	PPV95
c.372C>G	p.Asn124Lys	0.0220701	0.965378	0.0125522	GOF	GOF	PPV95
c.532A>G	p.Asn178Asp	0.0293868	0.00211463	0.968499	LOF	LOF	PPV95
c.532A>T	p.Asn178Tyr	0.0586589	0.916576	0.0247654	GOF	GOF	PPV95
c.1256A>G	p.Asn419Ser	0.0129178	0.981202	0.00588012	GOF	GOF	PPV95
c.1775A>G	p.Asn592Ser	0.782109	0.0170212	0.20087	Benign	Benign	NPV95
c.2405A>G	p.Asn802Ser	0.159041	0.0256812	0.815278	LOF	LOF	PPV95
c.164C>T	p.Pro55Leu	0.0603016	0.00936988	0.930328	LOF	LOF	PPV95
c.662C>T	p.Pro221Leu	9.05159e-06	0.998535	0.00145605	GOF	GOF	PPV95
c.2393C>T	p.Pro798Leu	0.0449883	0.0066585	0.948353	LOF	LOF	PPV95
c.733C>T	p.Gln245*	0.0593097	0.012205	0.928485	LOF	LOF	PPV95
c.734A>G	p.Gln245Arg	0.0834918	0.884483	0.0320249	GOF	GOF	PPV95
c.757C>A	p.Gln253Lys	0.850129	0.0305046	0.119366	Benign	Benign	NPV95
c.779A>G	p.Gln260Arg	0.903834	0.0258325	0.0703338	Benign	Benign	NPV95
c.1081C>T	p.Gln361*	0.0384018	0.0068768	0.954721	LOF	LOF	PPV95
c.2042A>G	p.Gln681Arg	0.246406	0.698905	0.0546884	GOF	GOF	PPV95
c.2204A>C	p.Gln735Pro	0.0053641	0.990639	0.00399683	GOF	GOF	PPV95
c.2777A>G	p.Gln926Arg	0.906712	0.0258408	0.0674476	Benign	Benign	NPV95
c.197G>A	p.Arg66His	0.150505	0.00952082	0.839974	LOF	LOF	PPV95
c.206G>A	p.Arg69His	0.0611526	0.00768041	0.931167	LOF	LOF	PPV95
c.514A>G	p.Arg172Gly	0.0540889	0.0159113	0.93	LOF	LOF	PPV95
c.553C>T	p.Arg185*	0.0898784	0.0581166	0.852005	LOF	LOF	PPV95
c.554G>A	p.Arg185Gln	0.0552578	0.0109343	0.933808	LOF	LOF	PPV95
c.659G>A	p.Arg220Gln	0.129915	0.0153715	0.854713	LOF	LOF	PPV95
c.658C>T	p.Arg220Trp	0.0855123	0.0122555	0.902232	LOF	LOF	PPV95
c.680G>T	p.Arg227Leu	0.0368165	0.0121967	0.950987	LOF	LOF	PPV95
c.680G>A	p.Arg227Gln	0.0629638	0.0153427	0.921694	LOF	LOF	PPV95
c.854G>A	p.Arg285Gln	0.803348	0.0263822	0.170269	Benign	Benign	NPV95
c.1019G>A	p.Arg340Lys	0.508673	0.0293779	0.461949	Benign	Benign	NPV95
c.1394G>A	p.Arg465Gln	0.0588654	0.0103692	0.930765	LOF	LOF	PPV95
c.1393C>T	p.Arg465Trp	0.372201	0.024292	0.603508	LOF	LOF	PPV95
c.1630C>T	p.Arg544*	0.0150522	0.00867596	0.976272	LOF	LOF	PPV95
c.1631G>A	p.Arg544Gln	0.667188	0.263904	0.0689087	Benign	Benign	NPV95
c.1652G>A	p.Arg551Lys	0.0300429	0.00694007	0.963017	LOF	LOF	PPV95
c.2038C>T	p.Arg680Cys	0.0136104	0.00868255	0.977707	LOF	LOF	PPV95
c.2039G>A	p.Arg680His	0.0297902	0.0132712	0.956939	LOF	LOF	PPV95
c.2968A>G	p.Arg990Gly	0.690663	0.0468779	0.262459	Benign	Benign	NPV95
c.2534G>A	p.Ser845Asn	5.28936e-07	0.999662	0.000337937	GOF	GOF	PPV95
c.3193A>G	p.Ser1065Gly	0.885202	0.0357439	0.0790537	Benign	Benign	NPV95
c.413C>T	p.Thr138Met	0.110497	0.0249106	0.864592	LOF	LOF	PPV95
c.452C>T	p.Thr151Met	0.118678	0.788325	0.0929964	GOF	GOF	PPV95
c.1333A>G	p.Thr445Ala	0.854228	0.0502423	0.0955297	Benign	Benign	NPV95
c.2663C>T	p.Thr888Met	0.200768	0.740104	0.0591282	GOF	GOF	PPV95
c.445G>A	p.Val149Ile	0.876209	0.0653197	0.0584714	Benign	Benign	NPV95
c.1510G>A	p.Val504Met	0.867742	0.0831621	0.0490957	Benign	Benign	NPV95
c.2449G>A	p.Val817Ile	0.0241193	0.0055249	0.970356	LOF	LOF	PPV95
c.2506G>T	p.Val836Leu	7.66243e-06	0.998706	0.00128628	GOF	GOF	PPV95
c.2506G>C	p.Val836Leu	7.66243e-06	0.998706	0.00128628	GOF	GOF	PPV95
c.3079G>A	p.Val1027Ile	0.846192	0.0425721	0.111236	Benign	Benign	NPV95
c.209G>A	p.Trp70*	0.0193829	0.00488228	0.975735	LOF	LOF	PPV95
c.210G>A	p.Trp70*	0.0193829	0.00488228	0.975735	LOF	LOF	PPV95
c.1055G>A	p.Trp352*	0.0200164	0.00568972	0.974294	LOF	LOF	PPV95
c.1056G>A	p.Trp352*	0.0200164	0.00568972	0.974294	LOF	LOF	PPV95
c.653A>G	p.Tyr218Cys	0.00948422	0.0119456	0.97857	LOF	LOF	PPV95
c.1541A>G	p.Tyr514Cys	0.193274	0.770523	0.0362028	GOF	GOF	PPV95
c.347C>G	p.Ala116Gly	0.00698549	0.98968	0.00333437	VUS	GOF	PPV95
c.460G>C	p.Ala154Pro	0.0399668	0.0132451	0.946788	VUS	LOF	PPV95
c.503C>A	p.Ala168Asp	0.0364074	0.00627223	0.95732	VUS	LOF	PPV95
c.883G>A	p.Ala295Thr	0.159275	0.0177088	0.823017	VUS	LOF	PPV95
c.1043C>T	p.Ala348Val	0.84451	0.0279648	0.127525	VUS	Benign	NPV95
c.1091C>A	p.Ala364Glu	0.827303	0.130616	0.0420804	VUS	Benign	NPV95
c.1283C>T	p.Ala428Val	0.598219	0.0250943	0.376686	VUS	Benign	NPV95
c.1288G>T	p.Ala430Ser	0.887925	0.0629625	0.0491124	VUS	Benign	NPV95
c.1288G>A	p.Ala430Thr	0.132229	0.0118545	0.855916	VUS	LOF	PPV95
c.1370C>T	p.Ala457Val	0.171052	0.012535	0.816413	VUS	LOF	PPV95
c.1843G>A	p.Ala615Thr	0.825645	0.129211	0.0451437	VUS	Benign	NPV95
c.2236G>A	p.Ala746Thr	0.774048	0.0188988	0.207054	VUS	Benign	NPV95
c.2548G>A	p.Ala850Thr	0.905948	0.06843	0.0256221	VUS	Benign	NPV95
c.2638G>T	p.Ala880Ser	0.812345	0.0414587	0.146197	VUS	Benign	NPV95
c.179G>T	p.Cys60Phe	0.0532809	0.0110894	0.93563	VUS	LOF	PPV95
c.707G>T	p.Cys236Phe	0.0342795	0.00866215	0.957058	VUS	LOF	PPV95
c.1444T>C	p.Cys482Arg	0.512284	0.392337	0.0953785	VUS	Benign	NPV95
c.1445G>A	p.Cys482Tyr	0.475878	0.0520442	0.472078	VUS	Benign	.
c.1744T>C	p.Cys582Arg	0.0276718	0.00497475	0.967353	VUS	LOF	PPV95
c.2216G>A	p.Cys739Tyr	0.125162	0.824246	0.050592	VUS	GOF	PPV95
c.2551T>A	p.Cys851Ser	0.896602	0.0637821	0.039616	VUS	Benign	NPV95
c.2552G>C	p.Cys851Ser	0.896602	0.0637821	0.039616	VUS	Benign	NPV95
c.142G>A	p.Asp48Asn	0.161874	0.803646	0.0344798	VUS	GOF	PPV95
c.363T>A	p.Asp121Glu	0.806573	0.0187205	0.174707	VUS	Benign	NPV95
c.363T>G	p.Asp121Glu	0.806573	0.0187205	0.174707	VUS	Benign	NPV95
c.646G>A	p.Asp216Asn	0.173008	0.0175211	0.809471	VUS	LOF	PPV95
c.649G>A	p.Asp217Asn	0.620107	0.0302054	0.349688	VUS	Benign	NPV95
c.712G>A	p.Asp238Asn	0.742736	0.0145798	0.242684	VUS	Benign	NPV95
c.1144G>A	p.Asp382Asn	0.846493	0.0298738	0.123633	VUS	Benign	NPV95
c.1193A>G	p.Asp398Gly	0.831604	0.0335129	0.134883	VUS	Benign	NPV95
c.3013G>A	p.Asp1005Asn	0.882238	0.0444341	0.0733282	VUS	Benign	NPV95
c.845A>G	p.Glu282Gly	0.84473	0.0492656	0.106004	VUS	Benign	NPV95
c.1132G>A	p.Glu378Lys	0.845813	0.0657594	0.0884278	VUS	Benign	NPV95
c.1573G>A	p.Glu525Lys	0.844224	0.11202	0.043756	VUS	Benign	NPV95
c.1829A>C	p.Glu610Ala	0.0698922	0.899606	0.0305015	VUS	GOF	PPV95
c.2996A>C	p.Glu999Ala	0.879352	0.0266321	0.094016	VUS	Benign	NPV95
c.341T>C	p.Phe114Ser	0.543732	0.405786	0.0504819	VUS	Benign	NPV95
c.382T>A	p.Phe128Ile	0.000105463	0.998839	0.00105597	VUS	GOF	PPV95
c.548T>C	p.Phe183Ser	0.00717852	0.00398529	0.988836	VUS	LOF	PPV95
c.2368T>C	p.Phe790Leu	0.0189189	0.966815	0.0142657	VUS	GOF	PPV95
c.2370T>A	p.Phe790Leu	0.0189189	0.966815	0.0142657	VUS	GOF	PPV95
c.2370T>G	p.Phe790Leu	0.0189189	0.966815	0.0142657	VUS	GOF	PPV95
c.2585T>C	p.Phe862Ser	0.915108	0.0444957	0.0403965	VUS	Benign	NPV95
c.106G>A	p.Gly36Arg	0.0252544	0.00747825	0.967267	VUS	LOF	PPV95
c.106G>C	p.Gly36Arg	0.0252544	0.00747825	0.967267	VUS	LOF	PPV95
c.107G>T	p.Gly36Val	0.0391432	0.00582508	0.955032	VUS	LOF	PPV95
c.281G>A	p.Gly94Glu	0.0317034	0.00929	0.959007	VUS	LOF	PPV95
c.656G>A	p.Gly219Glu	0.0391384	0.0087003	0.952161	VUS	LOF	PPV95
c.655G>T	p.Gly219Trp	0.0637953	0.00832009	0.927885	VUS	LOF	PPV95
c.956G>A	p.Gly319Glu	0.0722491	0.0130521	0.914699	VUS	LOF	PPV95
c.1658G>A	p.Gly553Glu	0.0204671	0.00589703	0.973636	VUS	LOF	PPV95
c.1658G>T	p.Gly553Val	0.0931169	0.0155503	0.891333	VUS	LOF	PPV95
c.1669G>A	p.Gly557Arg	0.104565	0.867969	0.0274654	VUS	GOF	PPV95
c.1669G>C	p.Gly557Arg	0.104565	0.867969	0.0274654	VUS	GOF	PPV95
c.1669G>T	p.Gly557Trp	0.526915	0.0246086	0.448476	VUS	Benign	NPV95
c.1837G>A	p.Gly613Arg	0.0390204	0.0107595	0.95022	VUS	LOF	PPV95
c.1837G>C	p.Gly613Arg	0.0390204	0.0107595	0.95022	VUS	LOF	PPV95
c.2009G>T	p.Gly670Val	0.20434	0.744706	0.0509545	VUS	GOF	PPV95
c.2054G>C	p.Gly685Ala	1.72584e-05	0.997996	0.0019871	VUS	GOF	PPV95
c.3055G>A	p.Gly1019Arg	0.800268	0.0442922	0.15544	VUS	Benign	NPV95
c.3055G>C	p.Gly1019Arg	0.800268	0.0442922	0.15544	VUS	Benign	NPV95
c.3112G>T	p.Gly1038*	0.825345	0.0995284	0.075127	VUS	Benign	NPV95
c.3203G>A	p.Gly1068Asp	0.614662	0.0161983	0.36914	VUS	Benign	NPV95
c.1389C>A	p.His463Gln	0.664203	0.0180704	0.317727	VUS	Benign	NPV95
c.1389C>G	p.His463Gln	0.664203	0.0180704	0.317727	VUS	Benign	NPV95
c.98T>G	p.Ile33Ser	0.763492	0.187507	0.0490009	VUS	Benign	NPV95
c.224T>C	p.Ile75Thr	0.571228	0.0129614	0.41581	VUS	Benign	NPV95
c.233T>C	p.Ile78Thr	0.650178	0.0342916	0.31553	VUS	Benign	NPV95
c.484A>G	p.Ile162Val	0.0604734	0.893466	0.046061	VUS	GOF	PPV95
c.635T>C	p.Ile212Thr	0.047888	0.00541329	0.946699	VUS	LOF	PPV95
c.848T>C	p.Ile283Thr	0.689427	0.0205063	0.290066	VUS	Benign	NPV95
c.1280T>C	p.Ile427Thr	0.113231	0.0241004	0.862668	VUS	LOF	PPV95
c.1279A>G	p.Ile427Val	0.332816	0.0276007	0.639584	VUS	LOF	PPV95
c.1301T>C	p.Ile434Thr	0.505041	0.0303598	0.464599	VUS	Benign	.
c.1354A>G	p.Ile452Val	0.772863	0.0376246	0.189512	VUS	Benign	NPV95
c.1840A>T	p.Ile614Phe	0.88811	0.0539258	0.0579646	VUS	Benign	NPV95
c.2056A>G	p.Ile686Val	0.782708	0.0262944	0.190997	VUS	Benign	NPV95
c.2278A>T	p.Ile760Phe	0.847952	0.0701366	0.0819114	VUS	Benign	NPV95
c.2282T>A	p.Ile761Asn	0.0902292	0.0115408	0.89823	VUS	LOF	PPV95
c.2287A>C	p.Ile763Leu	0.901472	0.054778	0.0437498	VUS	Benign	NPV95
c.2330T>C	p.Ile777Thr	0.00672437	0.987834	0.00544155	VUS	GOF	PPV95
c.2570T>C	p.Ile857Thr	0.418998	0.02303	0.557972	VUS	LOF	.
c.873G>T	p.Lys291Asn	0.138198	0.0143472	0.847455	VUS	LOF	PPV95
c.873G>C	p.Lys291Asn	0.138198	0.0143472	0.847455	VUS	LOF	PPV95
c.1023G>T	p.Lys341Asn	0.883816	0.0293995	0.086785	VUS	Benign	NPV95
c.1023G>C	p.Lys341Asn	0.883816	0.0293995	0.086785	VUS	Benign	NPV95
c.2414A>G	p.Lys805Arg	0.116636	0.0183816	0.864983	VUS	LOF	PPV95
c.32T>C	p.Leu11Ser	0.8683	0.0342179	0.0974824	VUS	Benign	NPV95
c.101T>C	p.Leu34Pro	0.00816759	0.00371217	0.98812	VUS	LOF	PPV95
c.335T>C	p.Leu112Pro	0.0642728	0.00853735	0.92719	VUS	LOF	PPV95
c.550C>T	p.Leu184Phe	0.849609	0.01355	0.136841	VUS	Benign	NPV95
c.1327C>A	p.Leu443Ile	0.830563	0.019981	0.149456	VUS	Benign	NPV95
c.1382T>A	p.Leu461Gln	0.172891	0.0136515	0.813457	VUS	LOF	PPV95
c.3040C>T	p.Leu1014Phe	0.779274	0.0252211	0.195505	VUS	Benign	NPV95
c.220A>T	p.Met74Leu	0.0954299	0.019965	0.884605	VUS	LOF	PPV95
c.220A>C	p.Met74Leu	0.0954299	0.019965	0.884605	VUS	LOF	PPV95
c.590T>G	p.Met197Arg	0.0453266	0.0183816	0.936292	VUS	LOF	PPV95
c.921G>A	p.Met307Ile	0.670978	0.0228226	0.306199	VUS	Benign	NPV95
c.921G>T	p.Met307Ile	0.670978	0.0228226	0.306199	VUS	Benign	NPV95
c.921G>C	p.Met307Ile	0.670978	0.0228226	0.306199	VUS	Benign	NPV95
c.269A>C	p.Asn90Thr	0.576214	0.0151959	0.40859	VUS	Benign	NPV95
c.566A>T	p.Asn189Ile	0.780475	0.177153	0.042372	VUS	Benign	NPV95
c.566A>G	p.Asn189Ser	0.399395	0.015801	0.584804	VUS	LOF	.
c.1412A>T	p.Asn471Ile	0.691188	0.02651	0.282302	VUS	Benign	NPV95
c.1463A>G	p.Asn488Ser	0.893677	0.0480566	0.0582667	VUS	Benign	NPV95
c.1478A>G	p.Asn493Ser	0.517055	0.0116014	0.471343	VUS	Benign	NPV95
c.1622A>G	p.Asn541Ser	0.711798	0.218865	0.069337	VUS	Benign	NPV95
c.3220A>G	p.Asn1074Asp	0.905816	0.0300865	0.0640976	VUS	Benign	NPV95
c.163C>T	p.Pro55Ser	0.0608494	0.0100982	0.929052	VUS	LOF	PPV95
c.562C>A	p.Pro188Thr	0.474752	0.0205496	0.504699	VUS	LOF	.
c.662C>A	p.Pro221Gln	0.0392514	0.00916041	0.951588	VUS	LOF	PPV95
c.2393C>G	p.Pro798Arg	0.0234171	0.0132923	0.963291	VUS	LOF	PPV95
c.2767C>G	p.Pro923Ala	0.768479	0.0267812	0.20474	VUS	Benign	NPV95
c.2803C>A	p.Pro935Thr	0.887361	0.0741849	0.038454	VUS	Benign	NPV95
c.3103C>T	p.Pro1035Ser	0.883482	0.0234624	0.0930561	VUS	Benign	NPV95
c.350A>C	p.Gln117Pro	0.0136849	0.974054	0.012261	VUS	GOF	PPV95
c.926A>C	p.Gln309Pro	0.796321	0.0284879	0.175191	VUS	Benign	NPV95
c.2776C>T	p.Gln926*	0.143384	0.808289	0.0483268	VUS	GOF	PPV95
c.2830C>T	p.Gln944*	0.805651	0.140907	0.0534421	VUS	Benign	NPV95
c.2870A>C	p.Gln957Pro	0.855282	0.047082	0.0976359	VUS	Benign	NPV95
c.2870A>G	p.Gln957Arg	0.927057	0.0465799	0.0263633	VUS	Benign	NPV95
c.2948A>G	p.Gln983Arg	0.814576	0.129958	0.0554661	VUS	Benign	NPV95
c.2985G>T	p.Gln995His	0.893439	0.0379296	0.0686317	VUS	Benign	NPV95
c.2985G>C	p.Gln995His	0.893439	0.0379296	0.0686317	VUS	Benign	NPV95
c.3001C>T	p.Gln1001*	0.833791	0.048713	0.117496	VUS	Benign	NPV95
c.3082C>T	p.Gln1028*	0.897042	0.0694694	0.0334887	VUS	Benign	NPV95
c.197G>T	p.Arg66Leu	0.0450409	0.0102021	0.944757	VUS	LOF	PPV95
c.205C>T	p.Arg69Cys	0.0550758	0.012724	0.9322	VUS	LOF	PPV95
c.554G>T	p.Arg185Leu	0.0200566	0.0076185	0.972325	VUS	LOF	PPV95
c.613C>T	p.Arg205Cys	0.431839	0.0218321	0.546329	VUS	LOF	.
c.614G>A	p.Arg205His	0.665311	0.275203	0.0594867	VUS	Benign	NPV95
c.1149G>T	p.Arg383Ser	0.887887	0.0666373	0.0454761	VUS	Benign	NPV95
c.1149G>C	p.Arg383Ser	0.887887	0.0666373	0.0454761	VUS	Benign	NPV95
c.1244G>A	p.Arg415Gln	0.0455627	0.00809659	0.946341	VUS	LOF	PPV95
c.1913G>T	p.Arg638Leu	0.278532	0.03707	0.684398	VUS	LOF	PPV95
c.2101C>T	p.Arg701Cys	0.467305	0.0325112	0.500183	VUS	LOF	.
c.2147G>A	p.Arg716His	0.87021	0.0907334	0.0390564	VUS	Benign	NPV95
c.2254C>G	p.Arg752Gly	0.797419	0.0178591	0.184722	VUS	Benign	NPV95
c.2255G>A	p.Arg752His	0.277344	0.0111019	0.711554	VUS	LOF	PPV95
c.2384G>A	p.Arg795Gln	0.397691	0.021269	0.58104	VUS	LOF	.
c.2657G>A	p.Arg886Gln	0.583226	0.0123571	0.404416	VUS	Benign	NPV95
c.2669G>A	p.Arg890His	0.851177	0.0128977	0.135925	VUS	Benign	NPV95
c.2672G>A	p.Arg891His	0.870705	0.0313845	0.097911	VUS	Benign	NPV95
c.2687G>A	p.Arg896His	0.848784	0.0308641	0.120352	VUS	Benign	NPV95
c.2863C>T	p.Arg955*	0.795555	0.157279	0.0471661	VUS	Benign	NPV95
c.3025C>T	p.Arg1009*	0.611353	0.0271758	0.361471	VUS	Benign	NPV95
c.3025C>G	p.Arg1009Gly	0.784511	0.0266581	0.18883	VUS	Benign	NPV95
c.3121C>T	p.Arg1041Trp	0.745027	0.0387899	0.216183	VUS	Benign	NPV95
c.496A>C	p.Ser166Arg	0.0265093	0.0105856	0.962905	VUS	LOF	PPV95
c.498T>A	p.Ser166Arg	0.0265093	0.0105856	0.962905	VUS	LOF	PPV95
c.498T>G	p.Ser166Arg	0.0265093	0.0105856	0.962905	VUS	LOF	PPV95
c.508T>C	p.Ser170Pro	0.0533111	0.00928983	0.937399	VUS	LOF	PPV95
c.511A>C	p.Ser171Arg	0.0175824	0.00486934	0.977548	VUS	LOF	PPV95
c.513C>A	p.Ser171Arg	0.0175824	0.00486934	0.977548	VUS	LOF	PPV95
c.513C>G	p.Ser171Arg	0.0175824	0.00486934	0.977548	VUS	LOF	PPV95
c.740C>G	p.Ser247Cys	0.0326522	0.949229	0.0181185	VUS	GOF	PPV95
c.740C>T	p.Ser247Phe	0.903744	0.0295673	0.0666891	VUS	Benign	NPV95
c.1138A>C	p.Ser380Arg	0.92135	0.0352528	0.0433971	VUS	Benign	NPV95
c.1140T>A	p.Ser380Arg	0.92135	0.0352528	0.0433971	VUS	Benign	NPV95
c.1140T>G	p.Ser380Arg	0.92135	0.0352528	0.0433971	VUS	Benign	NPV95
c.1163C>G	p.Ser388Trp	0.876577	0.0370772	0.0863463	VUS	Benign	NPV95
c.1820C>T	p.Ser607Leu	0.767707	0.00804444	0.224248	VUS	Benign	NPV95
c.2429G>A	p.Ser810Asn	0.0602415	0.0128405	0.926918	VUS	LOF	PPV95
c.40A>G	p.Thr14Ala	0.827709	0.0174248	0.154866	VUS	Benign	NPV95
c.308C>T	p.Thr103Ile	0.744743	0.0149429	0.240314	VUS	Benign	NPV95
c.413C>G	p.Thr138Arg	0.0548154	0.0115394	0.933645	VUS	LOF	PPV95
c.1825A>G	p.Thr609Ala	0.873566	0.0732934	0.0531407	VUS	Benign	NPV95
c.1826C>T	p.Thr609Met	0.90726	0.0445204	0.0482193	VUS	Benign	NPV95
c.2627C>T	p.Thr876Ile	0.0483347	0.923507	0.0281581	VUS	GOF	PPV95
c.2915C>T	p.Thr972Met	0.139229	0.00638764	0.854384	VUS	LOF	PPV95
c.2978C>T	p.Thr993Met	0.70738	0.014234	0.278386	VUS	Benign	NPV95
c.310G>A	p.Val104Ile	0.0312093	0.962779	0.00601152	VUS	GOF	PPV95
c.1364T>C	p.Val455Ala	0.855699	0.0938133	0.0504878	VUS	Benign	NPV95
c.1861G>A	p.Val621Met	0.862973	0.052964	0.084063	VUS	Benign	NPV95
c.2104G>A	p.Val702Ile	0.913025	0.0302614	0.0567135	VUS	Benign	NPV95
c.11A>G	p.Tyr4Cys	0.89478	0.031665	0.0735552	VUS	Benign	NPV95
c.499T>G	p.Tyr167Asp	0.0243552	0.00943957	0.966205	VUS	LOF	PPV95
c.652T>C	p.Tyr218His	0.0687095	0.0103641	0.920926	VUS	LOF	PPV95
c.652T>A	p.Tyr218Asn	0.0200382	0.0101156	0.969846	VUS	LOF	PPV95

### Sheet: Legend
Legend: Table S2: Predicted class probabilities and mechanism assignments for CASR variants from the multi-class classifier. The columns represent the nucleotide change (Ensembl transcript ENST00000638421.1) ("HGVS.c"), the resulting amino acid change ("HGVS.p"), the predicted probabilities that the variant is benign, GOF, or LOF, summing to 1 for each variant ("Benign.prob", "GOF.prob", and "LOF…
